# Visual Cortical Response Variability in Infants at High Familial Likelihood for Autism

**DOI:** 10.64898/2026.03.05.709374

**Authors:** Abigail Dickinson, Madison Booth, Scott Huberty, Declan Ryan, Alana Campbell, Jessica B. Girault, Neely C. Miller, Bonnie K. Lau, John M. Zempel, Sara Jane Webb, Jed T. Elison, Adrian KC Lee, Annette M. Estes, Stephen R. Dager, Heather C. Hazlett, Jason J. Wolff, Robert Schultz, Natasha Marrus, Alan C. Evans, Joseph Piven, John R. Pruett, Shafali S. Jeste, the IBIS Network

## Abstract

Visual processing undergoes rapid development in the first year of life, supporting the emergence of higher-order cognitive, language, and motor functions. Visual evoked potentials (VEPs) provide a non-invasive measure of visual system maturation that may shed light on heterogeneous developmental trajectories among infants at high familial likelihood for autism.

Infants with an older sibling with autism spectrum disorder (N = 177 at 6 months; N = 132 at 12 months) participated in the Infant Brain Imaging Study–Early Prediction (IBIS-EP) study. Pattern-reversal VEPs were recorded at 6 and 12 months, and developmental skills were assessed at 24 months using the Bayley Scales of Infant and Toddler Development (Bayley-4). VEP components (P1 and N1) were characterized by their amplitude and latency, as well as trial-to-trial variability in these measures. Associations with 24-month cognitive, language, and motor scores were examined using general linear models controlling for age, site, sex, and trial count.

Robust VEPs were observed at both time points, with age-appropriate morphology and expected developmental changes, including decreases in P1 latency and amplitude from 6 to 12 months. Greater trial-to-trial variability in P1 latency at both time points was associated with higher cognitive and language scores at 24 months. In contrast, conventional measures of mean P1 latency and amplitude were not associated with developmental outcomes.

These findings suggest that temporal variability in early visual responses may index adaptive sensory-circuit flexibility during a period of rapid experience-dependent development. VEP response-timing variability may therefore provide an early mechanistic marker of sensory-circuit organization relevant to later developmental trajectories.

**Research Highlights:**

- Greater trial-to-trial variability in visual cortical response timing was associated with higher cognitive and language scores in infants at high familial likelihood for autism.
- Conventional average VEP measures were unrelated to outcomes, suggesting temporal variability may more sensitively capture relevant neural-circuit differences in this population.
- Greater variability in early visual responses may reflect adaptive sensory-circuit flexibility during a critical period of neurodevelopment.
- VEP response-timing measures provide an early mechanistic window into sensory-circuit organization and its relation to later developmental trajectories.
