## Supplementary material for "Visual Cortical Response Variability in Infants at High Familial Likelihood for Autism": Table S1

### Sheet: Sheet1
Timepoint	Outcome	Term	Beta	SE	t	p	CI_lo	CI_hi	n	R2_adj
6	Cognitive	(Intercept)	106.622	4.50804	23.6514	2.1124e-39	97.66	115.583	98	0.165054
6	Cognitive	Age	0.98425	1.53647	0.640594	0.52349	-2.07014	4.03864	98	0.165054
6	Cognitive	Site B	-6.83068	5.61144	-1.21728	0.226829	-17.9859	4.3245	98	0.165054
6	Cognitive	Site C	-8.23987	4.91704	-1.67578	0.0974139	-18.0146	1.53489	98	0.165054
6	Cognitive	Site D	-8.49081	5.45936	-1.55528	0.123553	-19.3437	2.36203	98	0.165054
6	Cognitive	Site E	-8.97657	5.01583	-1.78965	0.0770305	-18.9477	0.994569	98	0.165054
6	Cognitive	Trials	2.24622	1.63542	1.37349	0.173172	-1.00488	5.49732	98	0.165054
6	Cognitive	Sex_Male	-5.09504	2.95369	-1.72497	0.0881241	-10.9668	0.776701	98	0.165054
6	Cognitive	Amplitude	1.46622	1.95723	0.749128	0.455824	-2.42463	5.35707	98	0.165054
6	Cognitive	Latency	0.172544	1.65962	0.103966	0.917438	-3.12667	3.47175	98	0.165054
6	Cognitive	Latency Variability	7.33713	1.98623	3.694	0.0003872	3.38864	11.2856	98	0.165054
6	Cognitive	Amplitude Variability	-2.97122	1.78084	-1.66844	0.0988659	-6.51142	0.568972	98	0.165054
6	Cognitive	VIF: P1 Amplitude (µV)	2.10256						98	0.165054
6	Cognitive	VIF: P1 Latency (ms)	1.51174						98	0.165054
6	Cognitive	VIF: P1 Latency Variability (ms)	2.16531						98	0.165054
6	Cognitive	VIF: P1 Amplitude Variability (norm.)	1.74065						98	0.165054
6	Language	(Intercept)	97.9256	6.88172	14.2298	2.54802e-24	84.2451	111.606	98	0.183686
6	Language	Age	1.33314	2.34548	0.568388	0.571252	-3.32952	5.99581	98	0.183686
6	Language	Site B	5.22851	8.56611	0.610372	0.543225	-11.8004	22.2574	98	0.183686
6	Language	Site C	-5.86898	7.50608	-0.781897	0.436423	-20.7906	9.05262	98	0.183686
6	Language	Site D	-5.44966	8.33395	-0.653911	0.514914	-22.017	11.1177	98	0.183686
6	Language	Site E	-3.32234	7.65688	-0.433903	0.665446	-18.5437	11.899	98	0.183686
6	Language	Trials	0.530664	2.49653	0.21256	0.832173	-4.43228	5.49361	98	0.183686
6	Language	Sex_Male	-9.59435	4.50894	-2.12785	0.0362115	-18.5578	-0.630879	98	0.183686
6	Language	Amplitude	0.899958	2.9878	0.301211	0.763981	-5.0396	6.83951	98	0.183686
6	Language	Latency	1.06324	2.53348	0.419674	0.67577	-3.97315	6.09962	98	0.183686
6	Language	Latency Variability	8.81418	3.03206	2.90699	0.00464071	2.78664	14.8417	98	0.183686
6	Language	Amplitude Variability	-5.73533	2.71853	-2.10972	0.0377889	-11.1396	-0.331067	98	0.183686
6	Language	VIF: P1 Amplitude (µV)	2.10256						98	0.183686
6	Language	VIF: P1 Latency (ms)	1.51174						98	0.183686
6	Language	VIF: P1 Latency Variability (ms)	2.16531						98	0.183686
6	Language	VIF: P1 Amplitude Variability (norm.)	1.74065						98	0.183686
6	Motor	(Intercept)	99.3215	3.82785	25.947	1.93113e-42	91.712	106.931	98	0.161143
6	Motor	Age	0.255695	1.30464	0.195989	0.845081	-2.33784	2.84923	98	0.161143
6	Motor	Site B	0.79681	4.76477	0.16723	0.867582	-8.67524	10.2689	98	0.161143
6	Motor	Site C	-0.647991	4.17514	-0.155202	0.877026	-8.9479	7.65192	98	0.161143
6	Motor	Site D	-3.77349	4.63563	-0.814019	0.417882	-12.9888	5.44184	98	0.161143
6	Motor	Site E	-2.93877	4.25902	-0.690012	0.492045	-11.4054	5.52788	98	0.161143
6	Motor	Trials	0.166199	1.38866	0.119683	0.905013	-2.59436	2.92676	98	0.161143
6	Motor	Sex_Male	-5.01903	2.50803	-2.00118	0.0485256	-10.0048	-0.0332327	98	0.161143
6	Motor	Amplitude	-1.76485	1.66192	-1.06193	0.291238	-5.06864	1.53894	98	0.161143
6	Motor	Latency	-0.98307	1.40921	-0.697605	0.487306	-3.78448	1.81834	98	0.161143
6	Motor	Latency Variability	3.54511	1.68654	2.102	0.0384775	0.192383	6.89784	98	0.161143
6	Motor	Amplitude Variability	-3.3652	1.51214	-2.22545	0.0286672	-6.37123	-0.359159	98	0.161143
6	Motor	VIF: P1 Amplitude (µV)	2.10256						98	0.161143
6	Motor	VIF: P1 Latency (ms)	1.51174						98	0.161143
6	Motor	VIF: P1 Latency Variability (ms)	2.16531						98	0.161143
6	Motor	VIF: P1 Amplitude Variability (norm.)	1.74065						98	0.161143
