## Supplementary material for "Visual Cortical Response Variability in Infants at High Familial Likelihood for Autism": Table S2

### Sheet: Sheet1
Timepoint	Outcome	Term	Beta	SE	t	p	CI_lo	CI_hi	n	R2_adj
12	Cognitive	(Intercept)	103.42	4.04314	25.5791	1.09011e-41	95.3812	111.459	97	0.0607687
12	Cognitive	Age	2.43787	1.68975	1.44274	0.152769	-0.921806	5.79754	97	0.0607687
12	Cognitive	Site B	-7.82944	6.19989	-1.26284	0.210102	-20.1565	4.49761	97	0.0607687
12	Cognitive	Site C	-2.06592	4.49129	-0.459985	0.646702	-10.9958	6.86395	97	0.0607687
12	Cognitive	Site D	-7.59567	5.41467	-1.40279	0.164321	-18.3615	3.17015	97	0.0607687
12	Cognitive	Site E	-7.42974	4.76521	-1.55917	0.122673	-16.9042	2.04476	97	0.0607687
12	Cognitive	Trials	0.423566	1.57722	0.268553	0.788924	-2.71236	3.55949	97	0.0607687
12	Cognitive	Sex_Male	-4.05707	3.10513	-1.30657	0.194884	-10.2309	2.11677	97	0.0607687
12	Cognitive	Amplitude	-1.74671	2.1085	-0.828414	0.409756	-5.93897	2.44555	97	0.0607687
12	Cognitive	Latency	2.87271	1.60193	1.79328	0.0764848	-0.312356	6.05777	97	0.0607687
12	Cognitive	Latency Variability	4.53983	1.68263	2.69806	0.00841085	1.19431	7.88535	97	0.0607687
12	Cognitive	Amplitude Variability	1.3031	2.04128	0.638374	0.524946	-2.75551	5.36172	97	0.0607687
12	Cognitive	VIF: P1 Amplitude (µV)	2.21692						97	0.0607687
12	Cognitive	VIF: P1 Latency (ms)	1.27965						97	0.0607687
12	Cognitive	VIF: P1 Latency Variability (ms)	1.41183						97	0.0607687
12	Cognitive	VIF: P1 Amplitude Variability (norm.)	2.07783						97	0.0607687
12	Language	(Intercept)	98.8013	6.02963	16.386	4.87404e-28	86.8128	110.79	97	0.127257
12	Language	Age	2.95926	2.51996	1.17433	0.243544	-2.0511	7.96961	97	0.127257
12	Language	Site B	1.09061	9.24605	0.117954	0.906382	-17.293	19.4742	97	0.127257
12	Language	Site C	-0.937854	6.69796	-0.140021	0.888975	-14.2552	12.3795	97	0.127257
12	Language	Site D	-10.1016	8.07503	-1.25097	0.214379	-26.1569	5.95373	97	0.127257
12	Language	Site E	-3.57608	7.10646	-0.503216	0.616114	-17.7056	10.5535	97	0.127257
12	Language	Trials	-1.80308	2.35214	-0.766571	0.445461	-6.47976	2.8736	97	0.127257
12	Language	Sex_Male	-10.0744	4.63076	-2.17554	0.0323662	-19.2816	-0.867195	97	0.127257
12	Language	Amplitude	2.01621	3.14445	0.641195	0.523121	-4.23581	8.26822	97	0.127257
12	Language	Latency	2.20944	2.38899	0.924841	0.357667	-2.54052	6.9594	97	0.127257
12	Language	Latency Variability	6.95358	2.50935	2.77107	0.00686189	1.96433	11.9428	97	0.127257
12	Language	Amplitude Variability	-0.817991	3.04421	-0.268704	0.788809	-6.8707	5.23471	97	0.127257
12	Language	VIF: P1 Amplitude (µV)	2.21692						97	0.127257
12	Language	VIF: P1 Latency (ms)	1.27965						97	0.127257
12	Language	VIF: P1 Latency Variability (ms)	1.41183						97	0.127257
12	Language	VIF: P1 Amplitude Variability (norm.)	2.07783						97	0.127257
12	Motor	(Intercept)	95.3915	3.57899	26.6532	4.84761e-43	88.2755	102.508	97	-0.00592077
12	Motor	Age	1.30961	1.49577	0.875546	0.383744	-1.66437	4.2836	97	-0.00592077
12	Motor	Site B	0.934923	5.48815	0.170353	0.865137	-9.977	11.8468	97	-0.00592077
12	Motor	Site C	3.94403	3.97569	0.992036	0.323996	-3.96071	11.8488	97	-0.00592077
12	Motor	Site D	1.81626	4.79308	0.378935	0.705681	-7.71366	11.3462	97	-0.00592077
12	Motor	Site E	-1.6238	4.21817	-0.384954	0.701233	-10.0106	6.76304	97	-0.00592077
12	Motor	Trials	-0.277411	1.39615	-0.198696	0.842975	-3.05334	2.49851	97	-0.00592077
12	Motor	Sex_Male	-3.09531	2.74867	-1.12611	0.263287	-8.5604	2.36977	97	-0.00592077
12	Motor	Amplitude	-1.03345	1.86645	-0.553701	0.581237	-4.74445	2.67754	97	-0.00592077
12	Motor	Latency	2.13698	1.41803	1.507	0.135517	-0.682446	4.9564	97	-0.00592077
12	Motor	Latency Variability	2.78853	1.48947	1.87217	0.0646224	-0.172929	5.74999	97	-0.00592077
12	Motor	Amplitude Variability	0.55277	1.80694	0.305914	0.760418	-3.03992	4.14546	97	-0.00592077
12	Motor	VIF: P1 Amplitude (µV)	2.21692						97	-0.00592077
12	Motor	VIF: P1 Latency (ms)	1.27965						97	-0.00592077
12	Motor	VIF: P1 Latency Variability (ms)	1.41183						97	-0.00592077
12	Motor	VIF: P1 Amplitude Variability (norm.)	2.07783						97	-0.00592077
