## Supplementary material for "Visual Cortical Response Variability in Infants at High Familial Likelihood for Autism": Table S3

### Sheet: Sheet1
VEP_Metric	Cognitive	Language	Motor
6 Months
N1 Amplitude (µV)	0.22 (.886; .949)	1.62 (.497; .596)	-0.08 (.949; .949)
N1 Latency (ms)	-3.56 (.040; .121)	-2.04 (.442; .589)	-1.67 (.244; .415)
N1 Latency Variability (ms)	3.54 (.029; .115)	4.84 (.052; .125)	3.66 (.007; .041)*
N1 Amplitude Variability (norm.)	-1.65 (.277; .415)	-2.73 (.243; .415)	-3.96 (.002; .025)*
12 Months
N1 Amplitude (µV)	0.65 (.676; .928)	0.89 (.695; .928)	-0.36 (.791; .949)
N1 Latency (ms)	-2.58 (.104; .375)	-4.47 (.056; .375)	-1.39 (.312; .624)
N1 Latency Variability (ms)	2.48 (.125; .375)	3.01 (.204; .489)	2.20 (.117; .375)
N1 Amplitude Variability (norm.)	0.03 (.986; 1.000)	-0.00 (1.000; 1.000)	0.55 (.696; .928)
